# A long non-coding RNA controls parasite differentiation in African trypanosomes

**DOI:** 10.1101/2020.05.03.074625

**Authors:** F. Guegan, F. Bento, D. Neves, M. Sequeira, C. Notredame, L.M. Figueiredo

## Abstract

*Trypanosoma brucei* causes African sleeping sickness, a fatal human disease. Its differentiation from replicative slender form into quiescent stumpy form promotes host survival and parasite transmission. Long noncoding RNAs (lncRNAs) are known to regulate cell differentiation. To determine whether lncRNAs are involved in parasite differentiation we used RNAseq to survey the *T. brucei* lncRNA gene repertoire, identifying 1,428 previously uncharacterized lncRNA genes. We analysed *grumpy*, a lncRNA located immediately upstream of an RNA-binding protein that is a *key* differentiation regulator. Grumpy over-expression resulted in premature parasite differentiation into the quiescent stumpy form, and subsequent impairment of *in vivo* infection, decreasing parasite load in the mammalian host, and increasing host survival. Our analyses suggest Grumpy is one of many lncRNA that modulate parasite-host interactions, and lncRNA roles in cell differentiation are probably commonplace in *T. brucei*.
