## Supplemental Table 5 for "A long non-coding RNA controls parasite differentiation in African trypanosomes"

### Sheet: Ksplice lncRNA close SIF genes
Table supplement 5. Ksplice lncRNA genes nearby SIF signaling pathway genes
SIF signaling pathway genes desirbed in Mony et al. 2014
ID of SIF signaling pathway genes	Description of SIF signaling pathway genes	Chr.	start	end	strand	Ksplice lncRNA genes	Kolev ncRNA	Chr.	start	end	length	strand	position from the SIF gene
Tb927.2.1810	ISWI	2	335.451	339.172	+	KS17gene_259a		2	339473	339625	153	+	downstream
Tb927.2.2720	MEK kinase (STE/STE7 protein kinase, putative)	2	533.217	540.087	+	KS17gene_276a ; KS17gene_277a		2	538980 ; 540022	539923 ; 540958	944 ; 937	+	3'UTR ; 3'UTR
Tb927.2.4020	ubiquitin activating enzyme,	2	707.344	709.608	-			2
Tb927.3.4560	AMPK SNF1 like family	3	1,271,986	1,276,431	-	KS17gene_4662a		3	1271368	1272123	756	-	3'UTR
Tb927.4.670	hypothetical conserved	4	190.237	193.674	-	KS17gene_5310a		4	190220	191305	1086	-	3'UTR
Tb927.4.3620	protein phosphatase 1,	4	919.807	922.778	-	KS17gene_5122a		4	919651	920941	1291	-	3'UTR
Tb927.4.3630	protein phosphatase 1,	4	923.649	924.699	-	KS17gene_5122a		4	919651	920941	1291	-	upstream
Tb927.4.3640	protein phosphatase 1,	4	924.864	926.62	-
Tb927.4.3650	protein phosphatase 1, adjacent gene	4	926.759	927.383	-	KS17gene_5120a		4	927483	928064	582	-	upstream
Tb927.5.3580	phosphoglycerate mutase	5	1,178,636	1,179,671	+	KS17gene_1002a	Tb5.NT.81	2	1178097	1178444	348	+	upstream
Tb927.5.5380	Variant Surface Glycoprotein,	5	1,669,559	1,670,983	-
Tb927.6.2300	adenosine kinase,	6	718.358	719.647	+
Tb927.6.2360	adenosine kinase	6	727.224	728.454	+
Tb927.7.2100	GMP synthase	7	531.682	534.685	-
Tb927.7.7160	dual specificity phosphatase	7	2,048,316	2,054,337	-
Tb927.8.2860	Hypothetical protein	8	865.406	868.405	-
Tb927.9.4080	hypothetical, conserved (HYP 2)	9	780.992	785.784	+
Tb927.9.7550	ADSL	9	1,242,702	1,244,537	-
Tb927.9.13530	hypothetical, conserved	9	2,148,463	2,149,111	-
Tb927.10.2030	Pentatricopeptide protein	10	531.712	533.963	+
Tb927.10.2530	adenylate kinase, putative	10	658.058	659.097	+	KS17gene_2718a		10	660035	660413	379	+	downstream
Tb927.10.5930	NEK protein kinase	10	1,485,705	1,488,457	-	KS17gene_7452a or KS17gene_7451a		10	1485639 or 1485652	1485819 or 1486032	181 or 381	-	3'UTR
Tb927.10.5940	NEK protein kinase	10	1,489,196	1,490,927	-
Tb927.10.5950	NEK protein kinase	10	1,491,558	1,493,065	-
Tb927.10.12100	RNA-binding protein	10	2,945,981	2,946,885	+	KS17gene_3137a		10	2944385	2944781	397	+	upstream
Tb927.10.12110	WW domain protein	10	2,947,070	2,948,505	+
Tb927.10.15020	YAK protein kinase (CMGC/DYRK protein kinase, putative)	10	3,670,372	3,675,256	+	KS17gene_3173a	Tb10.NT.166	10	3670004	3670272	269	+	upstream
Tb927.10.16120	IMP dehydrogenase	10	3,964,899	3,966,910	+
Tb927.11.290	phosphatase and tensin	11	66.667	67.452	-	KS17gene_8560a		11	66206	66323	118	-	downstream
Tb927.11.300	pre-mRNA-splicing factor CWC26 like C terminus	11	67.856	68.415	-
Tb927.11.750	DNA repair protein, putative	11	185.244	188.38	+
Tb927.11.760	Protein phosphatase 2C	11	188.614	192.055	+
Tb927.11.1480	GRESAG 4 receptor adenylate cyclase intergenic region	11	438.595	444.54	+	KS17gene_3386a		11	438595	439981	1387	+	upstream
Tb927.11.1640	Conserved hypothetical (Stumpy formation signalling pathway protein, putative)	11	506.022	507.697	-
Tb927.11.2250	Conserved hypothetical	11	637.778	638.657	+	KS17gene_3427a		11	640309	640415	107	+	downstream
Tb927.11.3650	ADSS (adenylosuccinate synthetase, putative)	11	1,075,195	1,077,154	+	KS17gene_3497a		11	1073637	1074377	741	+	upstream
Tb927.11.4610	protein kinase A regulatory subunit	11	1,326,632	1,328,621	+
Tb927.11.6600	hypothetical, conserved (hyp1)	11	1,859,694	1,866,581	-	KS17gene_8254a		11	1855258	1861331	6074	-	3'UTR
Tb927.11.6610	hypothetical, conserved	11	1,866,698	1,867,861	-
Tb927.11.11470	kinetoplast ribosomal PPR-repeat containing protein 14	11	3,072,358	3,073,245	+
Tb927.11.11480	Trichohyalin, putative	11	3,074,268	3,077,460	+	KS17gene_4072a		11	3074268	3075068	801	+	5'UTR
41

### Sheet: Key legends
key legends
ID of SIF signaling pathway genes	TritrypDB gene ID of the SIF signaling pathway gene
Description of SIF signaling pathway genes	TritrypDB gene description of the SIF signaling pathway gene
Chr.	The chromosomes number of the SIF signaling pathway gene
start	The starting location of the SIF signaling pathway gene
end	The ending location of the SIF signaling pathway gene
strand	The chromosome strand of the SIF signaling pathway gene
Ksplice lncRNA genes	Ksplice lncRNA ID in close vicinity of the SIF signaling pathway gene
Kolev ncRNA	Kolev ncRNA ID of Ksplice gene
Chr.	The starting location of the Ksplice gene
start	The ending location of the Ksplice gene
end	The chromosome strand of the Ksplice gene
length	The length of the Ksplice gene
strand	The chromosome strand of the Ksplice gene
position from the SIF gene	Position of the Ksplice gene relative to the SIF signaling pathway gene
